# Temporal Transcriptomic Profiling of the Developing *Xenopus laevis* Eye

**DOI:** 10.1101/2024.07.20.603187

**Authors:** Samantha J. Hack, Juli Petereit, Kelly Ai-Sun Tseng

**Affiliations:** Department of Biological Sciences, Western Michigan University, Kalamazoo, MI 49008, USA; Nevada Bioinformatics Center, University of Nevada, Reno; School of Life Sciences, University of Nevada, Las Vegas

**Keywords:** eye development, retina, *Xenopus*, ocular transcriptome, retinal progenitor cells, cell signaling, Notch

## Abstract

Retinal progenitor cells (RPCs) are a multipotent and highly proliferative population that give rise to all retinal cell types during organogenesis. Defining their molecular signature is a key step towards identifying suitable approaches to treat visual impairments. Here, we performed RNA-sequencing of whole eyes from *Xenopus* at three embryonic stages and used differential expression analysis to define the transcriptomic profiles of optic tissues containing proliferating and differentiating RPCs during retinogenesis. Gene Ontology and KEGG pathway analyses showed that genes associated with developmental pathways (including Wnt and Hedgehog signaling) were upregulated during the period of active RPC proliferation in early retinal development (Nieuwkoop Faber st. 24 and 27). Developing eyes had dynamic expression profiles and shifted to enrichment for metabolic processes and phototransduction during RPC progeny specification and differentiation (st. 35). Furthermore, conserved adult eye regeneration genes were also expressed during early retinal development including *sox2*, *pax6*, *nrl*, and Notch signaling components. The eye transcriptomic profiles presented here span RPC proliferation to retinogenesis and included regrowth-competent stages. Thus, our dataset provides a rich resource to uncover molecular regulators of RPC activity and will allow future studies to address regulators of RPC proliferation during eye repair and regrowth.
