## Supplementary material for "Temporal Transcriptomic Profiling of the Developing *Xenopus laevis* Eye": Supplmental Tables: Supplemental Table 2.xlsx

### Sheet: SuppTable_2A_SJH_Eye_Devo_Mutan
Supplemental Table 2: Expression of Known Xenopus Eye Development Genes
Phenotype.Category	Xenbase_ID	gene	Geneid	Chr	Start	End	Strand	Length	gene_id	Dbxref	St24.rep1	St24.rep2	St24.rep3.	St27.rep1	St27.rep2	St27.rep3	St35.rep1	St35.rep2	St35.rep3	St24.1	St24.2	St24.3	St27.1	St27.2	St27.3	St35.1	St35.2	St35.3	X27vs24log2FoldChange	X27vs24pvalue	X27vs24padj	X35vs27log2FoldChange	X35vs27pvalue	X35vs27padj	X35vs24log2FoldChange.2	X35vs24pvalue	X35vs24padj
Absence of eye	XB-GENE-6256019	abl2.L	XBmRNA35731	Chr4L	95472754;95484644;95485027;95485368;95486145;95486942;95488069;95489602;95490218;95491854;95510957	95478466;95484814;95485116;95485520;95486329;95487119;95488153;95489874;95490513;95492024;95511388	-;-;-;-;-;-;-;-;-;-;-	7747	XBXL10_1g19333	GeneID:403362,Genbank:NM_001090930.1,Xenbase:XB-GENE-6256019	140	142	127	145	187	167	83	99	73	7.4635	7.45973	7.3918	7.41153	7.66101	7.78828	6.74449	6.97671	6.64367	0.226929	0.317939	0.595962	-1.05486	6.47e-06	1.65e-05	-0.827935	0.000446665	0.000859286
Absence of eye	XB-GENE-17343202	abl2.S	XBmRNA40373	Chr4S	79468133;79471494;79471879;79472172;79472999;79474019;79478162;79478930;79480118;79480910;79496683	79470239;79471667;79471968;79472324;79473183;79474196;79478246;79479202;79480413;79481080;79497211	-;-;-;-;-;-;-;-;-;-;-	4241	XBXL10_1g21767	GeneID:373818,Genbank:XM_018260963.2,Xenbase:XB-GENE-17343202	119	118	94	79	112	90	47	101	39	7.27326	7.24355	7.04772	6.73579	7.06255	7.06061	6.1928	6.99868	6.05682	-0.298737	0.403294	0.671006	-0.665069	0.0677443	0.0952933	-0.963807	0.0078446	0.0126292
Abnormal development of eye	XB-GENE-1012914	aldh1a2.L	XBmRNA24938	Chr3L	104941796;104954671;104955384;104957622;104961732;104963918;104964154;104969465;104970861;104971154;104972685;104974500;104974992	104941977;104954775;104955524;104957751;104961793;104964046;104964267;104969567;104971045;104971318;104972842;104974574;104976117	+;+;+;+;+;+;+;+;+;+;+;+;+	2675	XBXL10_1g13165	GeneID:399389,Genbank:NM_001090775.1,Xenbase:XB-GENE-1012914	5380	5013	3980	5220	6161	5336	3169	2617	2090	12.4409	12.3147	12.0617	12.2843	12.4558	12.5608	11.5121	11.2974	10.9637	0.158091	0.310559	0.58931	-1.17397	5.83e-14	2.84e-13	-1.01588	8.17e-11	2.91e-10
Abnormal development of eye	XB-GENE-992888	aldh1a3.L	XBmRNA25398	Chr3L	122061253;122071146;122073016;122073899;122076805;122078348;122083534;122087042;122087652;122088135;122088949;122090691;122092039	122061455;122071250;122073156;122074028;122076866;122078476;122083647;122087144;122087836;122088299;122089106;122090765;122092588	+;+;+;+;+;+;+;+;+;+;+;+;+	2120	XBXL10_1g13378	GeneID:733178,Genbank:NM_001095605.1,Xenbase:XB-GENE-992888	746	525	446	766	650	395	1589	1825	2126	9.64424	9.13901	8.99156	9.57163	9.28304	8.90227	10.5329	10.7858	10.988	-0.00778787	0.971418	1	1.55442	5.36e-13	2.44e-12	1.54663	7.15e-13	2.91e-12
Abnormal development of eye	XB-GENE-17346657	aldh1a3.S	XBmRNA29099	Chr3S	38475472;38480202;38482502;38483112;38483607;38484601;38485358;38493714;38494083;38495814;38496714;38499086;38510166	38477545;38480276;38482659;38483276;38483791;38484703;38485471;38493842;38494144;38495943;38496854;38499190;38510632	-;-;-;-;-;-;-;-;-;-;-;-;-	3908	XBXL10_1g15577	GeneID:108712817,Genbank:XM_018255270.2,Xenbase:XB-GENE-17346657	50	100	76	229	260	113	725	798	856	6.35996	7.05637	6.81683	7.96881	8.07099	7.31967	9.43945	9.62757	9.71079	1.3176	1.12e-06	3.5e-05	1.93329	3.17e-14	1.57e-13	3.25089	1.88e-34	2.11e-33
Absence of eye	XB-GENE-6485994	bcor.L	XBmRNA13479	Chr2L	81301942;81305108;81306768;81308629;81309198;81311010;81312772;81313306;81314329;81315847;81318523;81319621;81323319;81324421;81338538	81303212;81305255;81306845;81308774;81309364;81311243;81313079;81313611;81314592;81316015;81318576;81322386;81323394;81324552;81339904	-;-;-;-;-;-;-;-;-;-;-;-;-;-;-	7486	XBXL10_1g7178	GeneID:108707497,Genbank:XM_018245496.2,Xenbase:XB-GENE-6485994	10	14	17	12	28	22	18	9	18	5.19263	5.37048	5.52612	5.24756	5.76329	5.74523	5.46174	5.10031	5.48127	0.532257	0.38117	0.65241	-0.553029	0.360062	0.419835	-0.0207729	0.973194	0.977614
Absence of eye	XB-GENE-6485994	bcor.L	XBmRNA13474	Chr2L	81301942;81305108;81306768;81308629;81309198;81311010;81312772;81313306;81314329;81315847;81318523;81319621;81323319;81324421;81410141	81303212;81305255;81306845;81308774;81309364;81311243;81313079;81313611;81314592;81316015;81318576;81322386;81323394;81324552;81410834	-;-;-;-;-;-;-;-;-;-;-;-;-;-;-	6813	XBXL10_1g7178	GeneID:108707497,Genbank:XM_041582092.1,Xenbase:XB-GENE-6485994	13	12	35	29	36	9	18	13	15	5.33707	5.28155	6.07213	5.825	5.96023	5.1856	5.46174	5.29162	5.36864	0.174316	0.785346	0.923404	-0.722489	0.265267	0.321772	-0.548173	0.400833	0.456514
Absence of eye	XB-GENE-17340238	bcor.S	XBmRNA17932	Chr2S	49738157;49852068;49852953;49853322;49857160;49860353;49862730;49864032;49864554;49865973;49867739;49868829;49870841;49884858;49886870	49738890;49852197;49853028;49856084;49857213;49860521;49862987;49864397;49864864;49866200;49867905;49868974;49870918;49885005;49887825	+;+;+;+;+;+;+;+;+;+;+;+;+;+;+	6584	XBXL10_1g9630	GeneID:108705564,Genbank:XM_041583754.1,Xenbase:XB-GENE-17340238	0	25	11	20	13	10	30	29	26	4.10353	5.75914	5.2633	5.55719	5.26616	5.24134	5.8195	5.8247	5.73473	0.185608	0.824676	0.944095	0.913574	0.263763	0.320146	1.09918	0.181696	0.22517
Absence of eye	XB-GENE-17341753	cd63.L	XBmRNA15187	Chr2L	143905855;143908823;143909445;143909674;143910316;143910670;143927991;143928286	143907002;143908906;143909591;143909769;143910390;143910858;143928069;143928334	-;-;-;-;-;-;-;-	1867	XBXL10_1g8038	GeneID:398555,Genbank:NM_001089077.1,Xenbase:XB-GENE-17341753	91	98	89	81	102	58	58	60	40	6.97143	7.03394	6.98734	6.76192	6.95937	6.59426	6.38678	6.45843	6.07844	-0.288168	0.310319	0.589044	-0.675037	0.0216172	0.0336951	-0.963205	0.000959144	0.00176735
Absence of eye	XB-GENE-1015236	cd63.S	XBmRNA20080	Chr2S	128704387;128708167;128708514;128708737;128708986;128709556;128725434;128725661	128705547;128708250;128708654;128708832;128709060;128709744;128725512;128725719	-;-;-;-;-;-;-;-	1884	XBXL10_1g10689	GeneID:380212,Genbank:NM_001087051.2,Xenbase:XB-GENE-1015236	51	48	24	47	63	38	57	60	34	6.37869	6.30553	5.76908	6.22972	6.46143	6.19221	6.37028	6.45843	5.94273	0.193509	0.632842	0.838654	-0.0398056	0.920942	0.935321	0.153704	0.703936	0.744188
Absence of eye	XB-GENE-980473	cnrip1.L	XBmRNA42592	Chr5L	29072410;29080543;29084461	29073020;29080687;29084690	-;-;-	986	XBXL10_1g22859	GeneID:494687,Genbank:NM_001094529.1,Xenbase:XB-GENE-980473	1	9	5	5	4	13	88	105	92	4.4553	5.13049	4.89665	4.85304	4.76035	5.39152	6.80599	7.0416	6.88618	0.535407	0.441191	0.701829	3.56913	1.74e-09	6.12e-09	4.10454	8e-11	2.86e-10
Absence of eye	XB-GENE-865179	crx.L	XBmRNA67251	Chr8L	70907385;70909503;70910996	70909187;70909654;70911313	-;-;-	2273	XBXL10_1g35623	GeneID:398118,Genbank:NM_001088447.1,Xenbase:XB-GENE-865179	2	0	4	6	5	1	201	184	161	4.59979	4.10353	4.81466	4.92279	4.83633	4.47173	7.7555	7.69701	7.52346	0.914156	0.25025	0.524606	5.44085	5.3e-24	4.48e-23	6.355	7.71e-21	4.87e-20
Absence of eye	XB-GENE-865179	crx.L	XBmRNA67250	Chr8L	70907385;70909503;70910996;70914245;70916800	70909187;70909654;70911213;70914297;70916939	-;-;-;-;-	2366	XBXL10_1g35623	GeneID:398118,Genbank:XM_018228707.2,Xenbase:XB-GENE-865179	0	0	0	2	9	4	361	300	215	4.10353	4.10353	4.10353	4.58073	5.07862	4.83411	8.50136	8.31308	7.87684	4.68907	0.000239673	0.00328215	5.79216	1.1e-31	1.34e-30	10.4812	9.53e-18	5.13e-17
Absence of eye	XB-GENE-6252876	crx.S	XBmRNA72495	Chr8S	85300054;85302737;85305070	85302145;85302888;85305321	-;-;-	2496	XBXL10_1g38375	GeneID:373653,Genbank:NM_001085650.1,Xenbase:XB-GENE-6252876	2	4	0	2	4	0	20	19	21	4.59979	4.79605	4.10353	4.58073	4.76035	4.10353	5.52987	5.52286	5.58315	-0.103612	0.931313	0.995873	3.29058	0.00196094	0.00361518	3.18697	0.00259672	0.00450208
Absence of eye	XB-GENE-6252876	crx.S	XBmRNA72494	Chr8S	85300054;85302737;85305070;85308984;85311899	85302145;85302888;85305291;85309036;85312034	-;-;-;-;-	2655	XBXL10_1g38375	GeneID:373653,Genbank:XM_041574062.1,Xenbase:XB-GENE-6252876	5	3	2	53	39	55	1489	1809	1762	4.88256	4.70468	4.60889	6.34041	6.02663	6.54115	10.4413	10.7734	10.722	3.82314	3.29e-14	4.62e-12	5.01453	1.86e-120	2.25e-118	8.83767	1.15e-72	4.27e-71
Abnormal development of eye	XB-GENE-866134	dsp.L	XBmRNA51815	Chr6L	94094570;94106586;94108851;94111113;94113216;94113476;94114045;94114392;94114695;94115314;94116519;94117041;94117721;94117961;94119864;94120507;94122044;94122283;94123506;94124215;94125316;94126783;94127075;94131676	94095099;94106682;94108999;94111281;94113344;94113526;94114206;94114496;94114790;94115439;94116671;94117195;94117847;94118204;94120075;94120673;94122182;94122476;94123668;94124298;94125423;94126881;94129369;94135851	+;+;+;+;+;+;+;+;+;+;+;+;+;+;+;+;+;+;+;+;+;+;+;+	9930	XBXL10_1g27608	GeneID:398354,Genbank:XM_018267776.2,Xenbase:XB-GENE-866134	256	312	307	298	278	341	108	108	78	8.21099	8.44487	8.49454	8.30493	8.15627	8.70591	7.02776	7.07295	6.71176	0.0193528	0.92915	0.995168	-1.74237	2.26e-14	1.13e-13	-1.72302	4.66e-14	2.04e-13
Absence of eye	NA	fam214a.L	XBmRNA24993	Chr3L	107195767;107209959;107212469;107213472;107214600;107218517;107221337;107222116;107222685;107225191;107226846;107229038	107196831;107210143;107212671;107213597;107216022;107218633;107221416;107222221;107222843;107225259;107227042;107229594	+;+;+;+;+;+;+;+;+;+;+;+	4287	XBXL10_1g13191	GeneID:443587,Genbank:XM_018253066.2,Xenbase:XB-GENE-5816759	14	17	15	10	10	45	828	704	432	5.38086	5.49086	5.44569	5.15222	5.1293	6.34719	9.62239	9.45492	8.77954	0.528345	0.457756	0.71534	4.73693	3.2e-12	1.38e-11	5.26527	2.5e-14	1.11e-13
Absence of eye	NA	fam214a.S	XBmRNA29400	Chr3S	52330407;52333410;52334985;52337481;52338103;52339212;52339951;52342176;52344563;52353422;52356281;52369521	52330960;52333597;52335053;52337639;52338211;52339291;52340067;52343604;52344688;52353624;52356465;52370556	-;-;-;-;-;-;-;-;-;-;-;-	4255	XBXL10_1g15737	GeneID:496170,Genbank:XM_018255442.2,Xenbase:XB-GENE-17341758	2	0	2	0	8	1	425	343	261	4.59979	4.10353	4.60889	4.10353	5.02472	4.47173	8.71694	8.4876	8.12129	1.04844	0.371481	0.644524	6.80071	2.26e-13	1.06e-12	7.84915	1.89e-13	7.95e-13
Decreased size of the eye primordium	XB-GENE-6254409	gdf6.S	XBmRNA55916	Chr6S	116415693;116434336	116416115;116435787	+;+	1875	XBXL10_1g29712	GeneID:399144,Genbank:NM_001090364.1,Xenbase:XB-GENE-6254409	446	394	294	267	368	210	210	152	127	8.94209	8.75288	8.43791	8.16358	8.51996	8.07526	7.80954	7.46682	7.24519	-0.504544	0.0286997	0.130872	-0.857286	0.000277993	0.000584009	-1.36183	6.28e-09	1.95e-08
Absence of eye	XB-GENE-6252605	gsc.L	XBmRNA67647	Chr8L	79337943;79339087;79340156	79338318;79339346;79340657	-;-;-	1138	XBXL10_1g35809	GeneID:397752,Genbank:XM_018230459.2,Xenbase:XB-GENE-6252605	16	18	20	16	16	14	132	96	56	5.46321	5.52814	5.63665	5.41392	5.3859	5.43699	7.25433	6.94308	6.38257	-0.299713	0.530215	0.77145	2.53988	1.04e-08	3.42e-08	2.24017	2.75e-07	7.44e-07
Absence of eye	XB-GENE-864870	gsc.S	XBmRNA70489	Chr8S	20057701;20060393;20061814	20058157;20060652;20062187	+;+;+	1091	XBXL10_1g37342	GeneID:397748,Genbank:NM_001087809.1,Xenbase:XB-GENE-864870	10	16	4	0	6	4	0	8	12	5.19263	5.45225	4.81466	4.10353	4.9046	4.83411	4.10353	5.04529	5.24192	-1.63124	0.203882	0.467568	0.925634	0.475315	0.533952	-0.705601	0.570039	0.620773
Absence of eye	XB-GENE-856460	lhx1.L	XBmRNA13077	Chr2L	63761818;63765131;63767911;63768540;63770730	63762274;63765296;63768185;63768766;63770971	-;-;-;-;-	1367	XBXL10_1g6986	GeneID:399323,Genbank:NM_001090659.1,Xenbase:XB-GENE-856460	12	8	8	36	37	30	449	427	370	5.29128	5.07393	5.09954	5.99825	5.98276	5.98873	8.79012	8.77734	8.57407	1.81016	7.76e-07	2.58e-05	3.51698	1.23e-45	2.51e-44	5.32715	2.45e-55	5.88e-54
Absence of eye	XB-GENE-17339740	maea.L	XBmRNA651	Chr1L	20203730;20214856;20222619;20243744;20250305;20255671;20257386;20258777;20262557	20204035;20215038;20222822;20243866;20250381;20255779;20257519;20258972;20263347	+;+;+;+;+;+;+;+;+	2123	XBXL10_1g596	GeneID:380525,Genbank:XM_018226371.2,Xenbase:XB-GENE-17339740	1127	1030	1071	1043	1143	876	943	1139	1539	10.2187	10.0685	10.1988	9.99988	10.0634	9.99481	9.80247	10.1223	10.531	-0.148313	0.388832	0.658776	0.168189	0.327877	0.387129	0.0198766	0.907883	0.921921
Absence of eye	XB-GENE-17339740	maea.L	XBmRNA652	Chr1L	20203780;20214856;20222619;20243744;20250305	20204035;20215038;20222822;20243866;20250910	+;+;+;+;+	1372	XBXL10_1g596	GeneID:380525,Genbank:NM_001087362.1,Xenbase:XB-GENE-17339740	13	10	0	6	3	10	4	14	21	5.33707	5.18363	4.10353	4.92279	4.67356	5.24134	4.76197	5.33397	5.58315	-0.26922	0.805434	0.934925	0.909437	0.397637	0.457051	0.640218	0.549054	0.600804
Absence of eye	XB-GENE-483836	maea.S	XBmRNA6627	Chr1S	10946070;10959233;10962133;10990722;10995398;10999305;11000892;11002207;11003648	10946326;10959415;10962336;10990844;10995474;10999413;11001025;11002402;11004433	+;+;+;+;+;+;+;+;+	2069	XBXL10_1g3630	GeneID:443783,Genbank:NM_001091888.1,Xenbase:XB-GENE-483836	994	902	923	749	923	694	1206	1344	1543	10.043	9.88347	9.99089	9.5407	9.76574	9.67127	10.1454	10.3544	10.5347	-0.323789	0.0185687	0.0961759	0.714882	1.7e-07	5.08e-07	0.391093	0.00407434	0.00685371
Decreased size of normal eye	XB-GENE-5865835	mosmo.L	XBmRNA77779	Chr9_10L	111617615;111623057;111627413;111642147	111619655;111623269;111627462;111642394	-;-;-;-	2552	XBXL10_1g41220	GeneID:379458,Genbank:XM_041575491.1,Xenbase:XB-GENE-5865835	560	758	580	637	727	552	415	415	486	9.25044	9.64229	9.34855	9.3184	9.43632	9.35621	8.68532	8.73936	8.93732	-0.0551889	0.715594	0.886998	-0.618275	5.35e-05	0.000123013	-0.673464	1.08e-05	2.51e-05
Decreased size of normal eye	XB-GENE-6251881	mosmo.S	XBmRNA82641	Chr9_10S	97210023;97224120;97226329	97210193;97224332;97227581	+;+;+	1637	XBXL10_1g43918	GeneID:443762,Genbank:NM_001091868.1,Xenbase:XB-GENE-6251881	1153	1767	1388	1500	1679	1151	910	838	1120	10.2507	10.828	10.5633	10.5095	10.6035	10.3772	9.75306	9.6952	10.0848	-0.0681153	0.68654	0.870375	-0.664782	8.78e-05	0.000196212	-0.732897	1.53e-05	3.5e-05
Absence of eye	XB-GENE-6256575	myc.L	XBmRNA53140	Chr6L	152340936;152341890;152343133	152341123;152342592;152344705	+;+;+	2464	XBXL10_1g28295	GeneID:399315,Genbank:NM_001090653.1,Xenbase:XB-GENE-6256575	374	362	352	242	250	226	104	81	112	8.70667	8.6404	8.67495	8.03847	8.02131	8.16888	6.98615	6.76151	7.10246	-0.663502	0.000104017	0.00165501	-1.35873	2.24e-13	1.05e-12	-2.02223	1.63e-28	1.45e-27
Absence of eye	XB-GENE-6053022	myc.S	XBmRNA56111	Chr6S	127344309;127345031;127346238	127344385;127345736;127347795	+;+;+	2341	XBXL10_1g29802	GeneID:379052,Genbank:NM_001085896.1,Xenbase:XB-GENE-6053022	10546	9782	9037	7120	7577	5381	3808	4004	3589	13.4075	13.2744	13.2383	12.7295	12.7526	12.5728	11.7743	11.9041	11.7335	-0.623943	4.26e-10	3.16e-08	-0.887868	9.92e-19	6.39e-18	-1.51181	2.51e-51	5.32e-50
Abnormal development of eye	XB-GENE-984964	nf2.S	XBmRNA9536	Chr1S	133826473;133830922;133833935;133842725;133843896;133844341;133847780;133849522;133850380;133853181;133853852;133855953;133856594;133856796;133856998;133858848	133827689;133831069;133834071;133842830;133844113;133844463;133847893;133849596;133850514;133853256;133853934;133856021;133856677;133856918;133857123;133859712	-;-;-;-;-;-;-;-;-;-;-;-;-;-;-;-	3699	XBXL10_1g5125	GeneID:446792,Genbank:XM_018237573.1,Xenbase:XB-GENE-984964	73	134	120	155	140	116	105	90	95	6.73586	7.39128	7.32552	7.49053	7.31655	7.3502	6.99667	6.87329	6.92085	0.259296	0.330629	0.607269	-0.582131	0.0298843	0.0453896	-0.322836	0.232517	0.280489
Absence of eye	XB-GENE-485224	otx2.L	XBmRNA68140	Chr8L	95776826;95780881;95781636;95782003	95777040;95781077;95781844;95783694	+;+;+;+	2313	XBXL10_1g36033	GeneID:432013,Genbank:XM_018228840.2,Xenbase:XB-GENE-485224	66	25	29	39	46	42	124	115	83	6.6321	5.75914	5.91616	6.06567	6.16917	6.28301	7.1828	7.14348	6.77662	0.0214323	0.958197	1	1.25393	0.00151534	0.0028501	1.27536	0.00129909	0.00234971
Absence of eye	XB-GENE-6254039	otx2.S	XBmRNA70173	Chr8S	6466737;6467525;6468298;6469289	6467429;6468152;6468449;6469558	-;-;-;-	1743	XBXL10_1g37191	GeneID:399342,Genbank:NM_001090691.1,Xenbase:XB-GENE-6254039	44	76	67	87	79	63	67	76	68	6.24159	6.75979	6.68507	6.83745	6.68804	6.67839	6.52673	6.69524	6.57199	0.220497	0.46775	0.722597	-0.193427	0.521234	0.577904	0.0270708	0.929227	0.93969
Absence of eye	XB-GENE-6254039	otx2.S	XBmRNA70172	Chr8S	6466178;6468298;6469289;6474130	6468152;6468449;6469505;6474324	-;-;-;-	2539	XBXL10_1g37191	GeneID:399342,Genbank:XM_018231938.2,Xenbase:XB-GENE-6254039	1245	1199	1040	1307	1534	949	1794	1737	1276	10.3585	10.2812	10.1577	10.3157	10.4761	10.1066	10.7041	10.716	10.2675	0.0408674	0.79367	0.927994	0.275842	0.0765014	0.106235	0.316709	0.04214	0.0596419
Decreased size of the eye primordium	XB-GENE-486166	pitx3.L	XBmRNA57713	Chr7L	41587535;41590333;41599219;41635129	41588858;41590538;41599347;41635262	-;-;-;-	1793	XBXL10_1g30631	GeneID:398183,Genbank:NM_001088554.1,Xenbase:XB-GENE-486166	448	410	380	1134	1294	1159	1863	1638	1977	8.94811	8.80598	8.77676	10.1167	10.237	10.3869	10.7575	10.6331	10.885	1.4737	2.4e-29	1.93e-26	0.523966	3.19e-05	7.52e-05	1.99766	4.39e-53	9.69e-52
Decreased size of the eye primordium	XB-GENE-17345022	pitx3.S	XBmRNA62082	Chr7S	32817243;32819163;32831122	32818592;32819368;32831254	-;-;-	1689	XBXL10_1g32877	GeneID:373824,Genbank:NM_001085743.1,Xenbase:XB-GENE-17345022	194	148	104	513	752	545	767	798	821	7.86023	7.50898	7.16117	9.02419	9.48277	9.33874	9.51687	9.62757	9.65303	1.95452	6.13e-21	2.13e-18	0.321417	0.106	0.142112	2.27594	5.45e-28	4.72e-27
Absence of eye	XB-GENE-6488835	rbl2.L	XBmRNA34190	Chr4L	41685925;41690474;41691950;41699863;41700164;41701041;41701380;41702782;41704444;41705799;41706078;41708985;41709761;41710263;41710518;41710776;41713219;41716142;41723727;41727667;41728475;41731810	41688811;41690638;41692155;41699965;41700235;41701217;41701630;41703021;41704552;41705963;41706215;41709088;41709867;41710423;41710701;41710840;41713379;41716270;41723791;41727867;41728605;41732113	-;-;-;-;-;-;-;-;-;-;-;-;-;-;-;-;-;-;-;-;-;-	6125	XBXL10_1g18572	GeneID:108714013,Genbank:XM_018257831.2,Xenbase:XB-GENE-6488835	12	0	19	2	4	8	199	176	158	5.29128	4.10353	5.60101	4.58073	4.76035	5.12625	7.74321	7.64287	7.50099	-1.17954	0.277241	0.554453	5.11292	1.3e-06	3.58e-06	3.93338	0.000113574	0.000235135
Decreased size of normal eye	XB-GENE-942290	rbp1.L	XBmRNA45401	Chr5L	138118776;138120637;138131390;138134417	138118997;138120738;138131568;138134581	-;-;-;-	668	XBXL10_1g24246	GeneID:414642,Genbank:NM_001091213.1,Xenbase:XB-GENE-942290	1548	1348	1454	2150	2051	1307	6851	6141	4937	10.6654	10.4459	10.6288	11.0186	10.8864	10.5562	12.6153	12.5167	12.1896	0.255786	0.0970184	0.292926	1.63642	1.03e-26	9.89e-26	1.8922	5.11e-35	5.86e-34
Decreased size of normal eye	XB-GENE-17343986	rbp1.S	XBmRNA48770	Chr5S	115965914;115968819;115977794;115980704	115966123;115968920;115977972;115980872	-;-;-;-	660	XBXL10_1g26064	GeneID:108718191,Genbank:XM_018265871.2,Xenbase:XB-GENE-17343986	1844	2156	2006	2270	2026	1501	1116	1056	748	10.913	11.1102	11.0846	11.0957	10.8691	10.7516	10.037	10.0166	9.52455	-0.127835	0.421074	0.686057	-1.0621	3.21e-11	1.3e-10	-1.18994	1.02e-13	4.38e-13
Decreased size of the eye primordium	XB-GENE-5742072	rmnd5a.L	XBmRNA615	Chr1L	18725120;18727573;18728683;18728866;18730148;18731271;18732228;18734425;18739467	18725896;18727727;18728785;18729031;18730314;18731371;18732362;18734567;18739852	-;-;-;-;-;-;-;-;-	2133	XBXL10_1g577	GeneID:444705,Genbank:NM_001092807.1,Xenbase:XB-GENE-5742072	321	360	286	469	584	399	475	419	530	8.50486	8.63307	8.40191	8.90343	9.13729	8.91581	8.86541	8.75213	9.05421	0.513112	0.00117113	0.0119912	-0.10115	0.516386	0.573176	0.411961	0.00917782	0.0146252
Decreased size of the eye primordium	XB-GENE-5742072	rmnd5a.L	XBmRNA616	Chr1L	18725120;18727573;18728683;18728866;18730148;18731271;18732228;18734425;18738213	18725896;18727727;18728785;18729031;18730314;18731371;18732362;18734567;18739446	-;-;-;-;-;-;-;-;-	2981	XBXL10_1g577	GeneID:444705,Genbank:XM_018245712.2,Xenbase:XB-GENE-5742072	63	37	31	35	82	51	47	40	53	6.58509	6.07339	5.97035	5.97494	6.72662	6.46691	6.1928	6.08702	6.33069	0.288083	0.491227	0.742006	-0.338056	0.417826	0.477602	-0.0499734	0.905581	0.920249
Decreased size of the eye primordium	XB-GENE-17344438	rmnd5a.S	XBmRNA6606	Chr1S	9628590;9631556;9632829;9633465;9634562;9636919;9637611;9639506;9644639	9630360;9631710;9632931;9633630;9634728;9637019;9637745;9639648;9645373	-;-;-;-;-;-;-;-;-	3476	XBXL10_1g3615	GeneID:108706509,Genbank:XM_018242996.2,Xenbase:XB-GENE-17344438	3158	3351	2965	3792	3876	3119	3485	3472	3156	11.6785	11.7384	11.6409	11.8269	11.7924	11.7919	11.6477	11.7004	11.55	0.118467	0.173183	0.423632	-0.171549	0.0483616	0.0704945	-0.0530817	0.541967	0.594263
Abnormal development of eye	XB-GENE-17346903	skida1.L	XBmRNA50338	Chr6L	26690829;26692430	26691365;26695567	+;+	3675	XBXL10_1g26886	GeneID:108718807,Genbank:XM_018267282.2,Xenbase:XB-GENE-17346903	34	15	9	15	17	12	14	6	10	6.01651	5.41217	5.15747	5.37484	5.42286	5.34393	5.31057	4.92263	5.14701	-0.46695	0.483079	0.736186	-0.631817	0.360223	0.419968	-1.09877	0.107157	0.140035
Abnormal development of eye	XB-GENE-976609	skida1.S	XBmRNA54185	Chr6S	20173192	20176119	+	2928	XBXL10_1g28800	GeneID:735044,Genbank:NM_001096504.1,Xenbase:XB-GENE-976609	7	20	34	26	17	18	11	20	25	5.02099	5.59909	6.04745	5.74241	5.42286	5.6017	5.17981	5.55693	5.70597	-0.0746712	0.907763	0.983952	-0.201955	0.754909	0.793147	-0.276626	0.66881	0.712264
Abnormal development of eye	XB-GENE-976609	skida1.S	XBmRNA54181	Chr6S	20171882;20173164	20172233;20176046	+;+	3235	XBXL10_1g28800	GeneID:735044,Genbank:XM_018268818.2,Xenbase:XB-GENE-976609	28	30	39	35	30	32	17	24	22	5.85918	5.89999	6.16633	5.97494	5.81562	6.04275	5.42597	5.68366	5.61513	-0.063017	0.881486	0.972024	-0.708907	0.104094	0.139961	-0.771924	0.0767291	0.103143
Decreased size of normal eye	XB-GENE-6489065	sobp.L	XBmRNA43874	Chr5L	82263747;82275785;82298250;82331519;82339259;82346750;82368870	82264976;82277718;82298345;82331670;82339435;82346888;82369335	-;-;-;-;-;-;-	4194	XBXL10_1g23503	GeneID:108716845,Genbank:XM_018263335.2,Xenbase:XB-GENE-6489065	76	82	136	127	138	100	278	250	354	6.77802	6.84011	7.4727	7.25714	7.29985	7.17916	8.16271	8.07921	8.51591	0.230956	0.398305	0.666403	1.19903	5.92e-06	1.52e-05	1.42999	8.65e-08	2.45e-07
Decreased size of normal eye	XB-GENE-17333312	sobp.S	XBmRNA47607	Chr5S	65391810;65399561;65426565;65450006;65457797;65460497;65479298	65392165;65401500;65426660;65450157;65457982;65460635;65479771	-;-;-;-;-;-;-	3343	XBXL10_1g25505	GeneID:108717948,Genbank:XM_018265405.2,Xenbase:XB-GENE-17333312	9	8	8	10	9	5	19	5	13	5.13908	5.07393	5.09954	5.15222	5.07862	4.91823	5.49634	4.8529	5.28601	-0.14392	0.853254	0.956858	0.55287	0.467378	0.526071	0.40895	0.589284	0.6389
Decreased size of normal eye	XB-GENE-864855	tp53rk.S	XBmRNA79841	Chr9_10S	8165095;8166810	8165668;8167092	-;-	857	XBXL10_1g42482	GeneID:734558,Genbank:NM_001096037.1,Xenbase:XB-GENE-864855	729	730	638	661	740	528	1074	1305	1200	9.6124	9.59032	9.47929	9.36901	9.46066	9.29542	9.98347	10.313	10.1814	-0.193794	0.141362	0.372177	0.82012	2.99e-10	1.12e-09	0.626326	1.4e-06	3.55e-06
