## Supplementary material for "Temporal Transcriptomic Profiling of the Developing *Xenopus laevis* Eye": Supplmental Tables: Supplemental Table 3.xlsx

### Sheet: Sheet1
Supplemental Table 3: Expression of Known Retinal Progenitor Cell (RPC) Markers
Primary RPC Markers			Neurogenic RPC Markers
Geneid	gene	product	St24.rep1	St24.rep2	St24.rep3.	St27.rep1	St27.rep2	St27.rep3	St35.rep1	St35.rep2	St35.rep3	St24.rep1	St24.rep2	St24.rep3.	St27.rep1	St27.rep2	St27.rep3	St35.rep1	St35.rep2	St35.rep3	27vs24log2FoldChange	27vs24pvalue	27vs24padj	35vs27log2FoldChange	35vs27pvalue	35vs27padj	35vs24log2FoldChange.2	35vs24pvalue	35vs24padj
XBmRNA7170	sfrp2.S	secreted frizzled-related protein 2 S homeolog	15177	13548	11681	12914	13203	10560	2344	2196	2755	13.9313	13.7429	13.6074	13.5852	13.5507	13.5415	11.083	11.0481	11.3563	-0.20799	0.0826945	0.264557	-2.40759	2.46219e-88	1.59573e-86	-2.61558	5.98718e-104	4.46967e-102
XBmRNA1506	sfrp2.L	secreted frizzled-related protein 2 L homeolog	7218	8406	5735	11273	11130	8106	2054	2131	2796	12.8626	13.0565	12.5852	13.3897	13.3051	13.1612	10.8956	11.0055	11.3774	0.442582	0.00444646	0.0336922	-2.19816	5.78553e-45	1.15144e-43	-1.75558	2.88054e-29	2.63387e-28
XBmRNA37178	foxp1.L	forkhead box P1 L homeolog%2C transcript variant X3	10	6	22	12	6	10	6	5	3	5.19263	4.94775	5.70476	5.24756	4.9046	5.24134	4.90657	4.8529	4.68369	-0.504477	0.531002	0.7723	-1.1014	0.201375	0.252261	-1.60588	0.0590446	0.0810392
XBmRNA41547	foxp1.S	forkhead box P1 S homeolog%2C transcript variant X17	2	2	10	6	14	5	6	20	12	4.59979	4.59554	5.21189	4.92279	5.3077	4.91823	4.90657	5.55693	5.24192	0.720149	0.45461	0.71291	0.563728	0.53731	0.593317	1.28388	0.17509	0.217715
XBmRNA37182	foxp1.L	forkhead box P1 L homeolog%2C transcript variant X15	20	4	11	9	11	5	3	11	4	5.61106	4.79605	5.2633	5.1005	5.17722	4.91823	4.67498	5.20091	4.77197	-0.581255	0.506108	0.754005	-0.521966	0.564301	0.619327	-1.10322	0.215695	0.262126
XBmRNA38719	fgf19.S	fibroblast growth factor 19 S homeolog	4	6	13	24	15	24	4	4	6	4.80197	4.94775	5.35861	5.68394	5.34756	5.81087	4.76197	4.77526	4.91866	1.40054	0.0550797	0.200437	-2.27413	0.00311429	0.00556732	-0.873586	0.278182	0.329725
XBmRNA82643	crym.S	crystallin mu S homeolog	19	32	28	18	24	10	301	278	275	5.57592	5.95206	5.88814	5.48794	5.65106	5.24134	8.26483	8.21484	8.18809	-0.685604	0.0528541	0.195556	3.97127	1.1414e-35	1.63919e-34	3.28566	1.00054e-28	8.95429e-28
XBmRNA25294	rlbp1.L	retinaldehyde binding protein 1 L homeolog	1160	1340	996	1993	2394	1830	29710	27239	26377	10.2592	10.4375	10.0972	10.9111	11.1058	11.0324	14.7258	14.6592	14.5985	0.763477	2.45998e-11	2.23202e-09	3.66552	1.32881e-235	6.18699e-233	4.429	0	0
XBmRNA29178	rlbp1.S	retinaldehyde binding protein 1 S homeolog	1043	1712	1595	1854	1986	1600	25211	22212	20351	10.1103	10.7832	10.7596	10.8087	10.8408	10.842	14.4892	14.3653	14.2249	0.252888	0.124083	0.343892	3.55828	1.49996e-105	1.38947e-103	3.81117	2.19476e-120	2.32526e-118
XBmRNA82830	sox8.S	SRY-box 8 S homeolog	1677	1752	2529	896	961	664	530	524	400	10.7786	10.8159	11.4141	9.78849	9.82174	9.6102	9.01278	9.05233	8.67716	-1.32453	1.1905e-12	1.33314e-10	-0.86535	4.83022e-06	1.25181e-05	-2.18988	2.29651e-31	2.28656e-30
XBmRNA78105	sox8.L	SRY-box 8 L homeolog	673	680	1010	435	436	363	541	495	432	9.50223	9.49258	10.1167	8.80264	8.74424	8.78917	9.04052	8.97548	8.77954	-1.01187	9.03335e-08	3.83278e-06	0.169454	0.374306	0.434069	-0.84242	7.91411e-06	1.85881e-05
XBmRNA64971	ass1.S	argininosuccinate synthase 1 S homeolog	1352	1286	1031	1329	1526	1272	2540	2590	2076	10.4745	10.3796	10.1455	10.3392	10.4688	10.5179	11.1971	11.2826	10.9542	0.10647	0.430085	0.693347	0.721518	7.0979e-08	2.19168e-07	0.827988	6.68741e-10	2.22952e-09
XBmRNA8920	nfia.S	nuclear factor I/A S homeolog%2C transcript variant X3	0	0	0	0	0	2	21	26	21	4.10353	4.10353	4.10353	4.10353	4.10353	4.62285	5.56239	5.74212	5.58315	1.84707	0.307131	0.58601	4.95168	0.000344851	0.000716217	6.79875	7.3634e-06	1.73407e-05
XBmRNA3636	nfib.L	nuclear factor I B L homeolog%2C transcript variant X4	2	2	2	6	0	0	77	90	81	4.59979	4.59554	4.60889	4.92279	4.10353	4.10353	6.66686	6.87329	6.75105	-0.081964	0.933433	0.996514	5.30461	1.90871e-11	7.80465e-11	5.22265	3.36644e-11	1.2342e-10
XBmRNA55828	ca2.S	carbonic anhydrase 2 S homeolog%2C transcript variant X1	3	3	2	0	0	0	20	36	14	4.70985	4.70468	4.60889	4.10353	4.10353	4.10353	5.52987	5.99792	5.32818	-3.91811	0.00956184	0.0593606	6.90658	1.4524e-06	3.97054e-06	2.98847	0.00192416	0.00340408
XBmRNA52810	ca2.L	carbonic anhydrase 2 L homeolog%2C transcript variant X1	0	0	0	0	0	2	49	58	14	4.10353	4.10353	4.10353	4.10353	4.10353	4.62285	6.23028	6.42566	5.32818	1.8393	0.29788	0.57767	5.78821	1.22223e-05	3.02361e-05	7.62751	1.75706e-07	4.84608e-07
